# Capturing early events in aryl hydrocarbon receptor activation using two complementary protein-protein interaction assays

**DOI:** 10.64898/2026.06.19.732932

**Authors:** Tim Kühn, Sarka Tumova, Nicholas Zacharewski, Paul Johannes Averdung, Bianca Berdel, Karl-Heinz Kellner, Stefan Pusch, Marek Jindra, Christiane A. Opitz, Mirja Tamara Prentzell

## Abstract

The aryl hydrocarbon receptor (AHR) is a ligand-activated transcription factor that enables cellular adaptation to environmental, nutritional and metabolic cues. Upon ligand binding, AHR translocates to the nucleus, heterodimerizes with the AHR nuclear translocator (ARNT) and regulates gene expression. Current approaches to measure AHR activity rely on transcriptional readouts, which vary depending on cell type and ligand. Here, we introduce two complementary protein-protein interaction-based assays that detect AHR activation by monitoring AHR-ARNT complex formation. Split-luciferase (NanoBiT) and bimolecular fluorescence complementation (BiFC) detect AHR activation independently of transcriptional output, capturing agonist- and antagonist-dependent AHR modulation across multiple ligands and cellular contexts. NanoBiT enables rapid, real-time analysis of AHR dimerization, whereas BiFC supports imaging of AHR interactions at subcellular resolution. The assays capture further attributes of AHR signaling, including dissociation from chaperones or HIF-1α-mediated competition for ARNT, and enable detection of AHR activation in biological samples. Hence, both assays provide versatile tools to study AHR signaling.
