## Supplementary Data 3 for "Capturing early events in aryl hydrocarbon receptor activation using two complementary protein-protein interaction assays"

### Sheet: Fig. 1
Figure 1
Fig. 1d		FICZ	Indirubin			NanoBiT	n = 6
	p-value	3.23236e-05	0.00168617
	p-value (corrected)	6.46462e-05	0.00168617
Fig. 1f		non-trans.f	untreated	FICZ	Indirubin	BiFC	n = 5 (non-transf., untreated); n = 6 (DMSO, FICZ, indirubin)
	p-value	0.000743278	0.568105	3.46705e-06	1.46582e-07
	p-value (corrected)	0.001486	0.568105	1.04011e-05	5.86326e-07

### Sheet: Fig. 2
Figure 2
		FICZ
Fig. 2b		0.05 nM	0.5 nM	5 nM	50 nM				NanoBiT			n = 6
	p-value	0.12477	0.00033366	0.000170699	0.0020906
	p-value (corrected)	0.12477	0.00100064	0.00068262	0.00417682
		FICZ
Fig. 2d		0.05 nM	0.1 nM	1 nM	5 nM	10 nM	50 nM	100 nM	BiFC			n = 4
	p-value	0.143766	0.280369	0.018786	0.00365817	0.00870917	0.00605451	0.0029156
	p-value (corrected)	0.266864	0.280369	0.0553058	0.0217492	0.0343842	0.0299082	0.0202316
		Indirubin
Fig. 2g		0.005 nM	0.01 nM	0.1 nM	1 nM	5 nM			NanoBiT			n=5 (DMSO & 5 nM); n = 4 (0.1 nM & 1 nM); n = 3 (0.005 nM & 0.01 nM)
	p-value	0.0168165	0.0445827	0.00125392	0.00384026	0.00342306
	p-value (corrected)	0.0333503	0.0445827	0.00625389	0.0136221	0.0136221
		Indirubin
Fig. 2i		0.05 nM	0.1 nM	1 nM	5 nM	10 nM	50 nM	100 nM	BiFC			n = 6
	p-value	0.00583959	0.0107002	0.000268418	0.000115961	0.000111898	4.8566e-05	0.000198128
	p-value (corrected)	0.0116451	0.0116451	0.000805037	0.0006712	0.0006712	0.000339913	0.000792275

### Sheet: Fig. 3
Figure 3
			FICZ + KYN-101
Fig. 3b		DMSO	10 nM	100 nM	500 nM				NanoBiT			n = 6
	p-value	0.010201	0.0261723	0.00080419	0.0146779
	p-value (corrected)	0.0302918	0.0302918	0.00321288	0.0302918
			FICZ + KYN-101
Fig. 3d		DMSO	100 nM	500 nM	1 µM	5 µM	10 µM	20 µM	BiFC			n = 6
	p-value	0.00104635	0.171805	0.609706	0.30594	0.0316029	0.00070151	0.00267793
	p-value (corrected)	0.0062617	0.431936	0.609706	0.518281	0.120544	0.00490025	0.0133181
			Indirubin + KYN-101
Fig. 3g		DMSO	10 nM	100 nM	500 nM				NanoBiT			n = 6 (except 100 nM which is n = 5)
	p-value	0.00185061	0.00435203	0.0115224	5.51764e-05
	p-value (corrected)	0.00554156	0.00868513	0.0115224	0.000220687
			Indirubin + KYN-101
Fig. 3i		DMSO	100 nM	500 nM	1 µM	5 µM	10 µM	20 µM	BiFC			n = 6 (4x 100 nM, 2x 10 nM)
	p-value	0.000993773	0.217247	0.543646	0.25715	0.00191011	0.000208113	0.000118971
	p-value (corrected)	0.004959	0.520405	0.543646	0.520405	0.00761858	0.00124803	0.000832498

### Sheet: Fig. 4
Figure 4
Fig. 4a		FICZ	Indirubin	KynA	I3P	qRT-PCR (CYP1A1)	n = 5
	p-value	0.000598773	0.000737973	0.00212615	0.000350511
	p-value (corrected)	0.00179524	0.00179524	0.00212615	0.00140131
Fig. 4b		FICZ	Indirubin	KynA	I3P	qRT-PCR (CYP1B1)	n = 5
	p-value	0.153712	0.666159	0.00366693	0.0894814
	p-value (corrected)	0.283796	0.666159	0.0145872	0.24514
Fig. 4c		FICZ	Indirubin	KynA	I3P	qRT-PCR (TIPARP)	n = 5
	p-value	0.0138094	0.05125	0.0131802	0.0189567
	p-value (corrected)	0.0516878	0.0516878	0.0516878	0.0516878
Fig. 4d		FICZ	Indirubin	KynA	I3P	XRE-Luciferase Assay	n = 4
	p-value	0.13455	0.059203	0.034404	0.0456963
	p-value (corrected)	0.13455	0.13092	0.130675	0.13092
Fig. 4e		FICZ	Indirubin	KynA	I3P	BiFC	n = 5
	p-value	0.00313958	0.00640006	0.00356833	0.00150582
	p-value (corrected)	0.00938921	0.00938921	0.00938921	0.0060097

### Sheet: Fig. 5
Figure 5
Fig. 5c		FICZ	DMOG	BiFC	n = 5
	p-value	0.000772898	0.00691012
	p-value (corrected)	0.0015452	0.00691012
Fig. 5h		FICZ	Indirubin	BiFC (AHR-HSP90)	n = 4 (FICZ); n = 3 (Indirubin)
	p-value	0.00479909	0.00331843
	p-value (corrected)	0.00662584	0.00662584
Fig. 5l		Indirubin		NanoBiT - AHRWT/HSP90	n = 3
	p-value	0.0495556
	p-value (corrected)
Fig. 5m		Indirubin		NanoBiT - AHRY322A/HSP90	n = 3
	p-value	0.254668
	p-value (corrected)

### Sheet: Fig. 6
Figure 6
Fig. 6c		Subject 1	BiFC	n = 7
	p-value	0.00070577
	p-value (corrected)
Fig. 6f		Subject 2	BiFC	n = 9
	p-value	1.75606e-06
	p-value (corrected)
Fig. 6i		Subject 3	BiFC	n = 5
	p-value	0.0123158
	p-value (corrected)

### Sheet: Extended Fig. 2
Extended Data Figure 2
Ext. Data Fig. 2d		FICZ	NanoBiT	n = 3
	p-value	0.752418
	p-value (corrected)
Ext. Data Fig. 2e		Indirubin	NanoBiT	n = 3
	p-value	0.564339
	p-value (corrected)

### Sheet: Extended Fig. 3
Extended Data Figure 3
		FICZ
Ext. Data Fig. 3e		0.05 nM	0.1 nM	1 nM	5 nM	10 nM	50 nM	100 nM	qRT-PCR (CYP1A1)			n = 4 (except 10 nM which is n = 3)
	p-value	0.0153101	0.0163466	0.00325537	0.0147904	0.0292775	0.00114888	0.00433158
	p-value (corrected)	0.0578619	0.0578619	0.019374	0.0578619	0.0578619	0.00801449	0.0214711
		Indirubin
Ext. Data Fig. 3f		0.05 nM	0.1 nM	1 nM	5 nM	10 nM	50 nM	100 nM	qRT-PCR (CYP1A1)			n = 6
	p-value	0.107848	0.0230681	0.00037215	0.00134559	2.47826e-05	0.000385801	0.000281595
	p-value (corrected)	0.107848	0.0456042	0.00185937	0.00403134	0.000173465	0.00185937	0.00168838
		FICZ
Ext. Data Fig. 3g		0.05 nM	0.1 nM	1 nM	5 nM	10 nM	50 nM	100 nM	qRT-PCR (CYP1B1)			n = 4 (except 10 nM which is n = 3)
	p-value	0.028674	0.00984721	0.00170363	0.000110465	0.0335257	0.00164351	0.00267556
	p-value (corrected)	0.0565259	0.0292517	0.00982064	0.000773002	0.0565259	0.00982064	0.0106594
		Indirubin
Ext. Data Fig. 3h		0.05 nM	0.1 nM	1 nM	5 nM	10 nM	50 nM	100 nM	qRT-PCR (CYP1B1)			n = 6
	p-value	0.0237441	0.000927004	0.000284445	0.000222404	5.99408e-05	5.3709e-05	9.09092e-05
	p-value (corrected)	0.0237441	0.00185315	0.00088932	0.00088932	0.000375903	0.000375903	0.000454463

### Sheet: Extended Fig. 4
Extended Data Figure 4
			FICZ + KYN-101
Ext. Data Fig. 4a		DMSO	100 nM	500 nM	1 µM	5 µM	10 µM	20 µM	qRT-PCR (CYP1A1)	n = 5 for 100 nM, 1 µM, 10 µM; n = 6 for the rest
	p-value	0.000135347	0.658377	0.179534	0.926716	0.00164768	0.00874319	0.000467386
	p-value (corrected)	0.000947041	0.883293	0.447691	0.926716	0.00821129	0.0345168	0.00280104
			Indirubin + KYN-101
Ext. Data Fig. 4b		DMSO	100 nM	500 nM	1 µM	5 µM	10 µM	20 µM	qRT-PCR (CYP1A1)	n = 6
	p-value	9.92082e-05	0.212901	0.205199	0.181609	0.0519325	0.00261595	0.000200712
	p-value (corrected)	0.00069425	0.451871	0.451871	0.451871	0.192101	0.0130115	0.00120367
			FICZ + KYN-101
Ext. Data Fig. 4c		DMSO	100 nM	500 nM	1 µM	5 µM	10 µM	20 µM	qRT-PCR (CYP1B1)	n = 5 for 100 nM, 1 µM, 10 µM; n = 6 for the rest
	p-value	0.000805969	0.641914	0.0822449	0.336381	0.0296573	0.00836384	6.37115e-05
	p-value (corrected)	0.00482608	0.641914	0.226998	0.55961	0.113456	0.0411255	0.000445895
			Indirubin + KYN-101
Ext. Data Fig. 4d		DMSO	100 nM	500 nM	1 µM	5 µM	10 µM	20 µM	qRT-PCR (CYP1B1)	n = 6
	p-value	4.40568e-05	0.298563	0.749892	0.355232	0.46084	0.223698	0.000320642
	p-value (corrected)	0.000308357	0.757922	0.757922	0.757922	0.757922	0.718062	0.00192231

### Sheet: Extended Fig. 5
Extended Data Figure 5
Ext. Data Fig. 5c		FICZ	Indirubin	KynA	I3P	BiFC			n = 7
	p-value	3.29392e-05	2.9143e-05	0.000392657	3.47813e-05
	p-value (corrected)	0.000116567	0.000116567	0.000392657	0.000116567
Ext. Data Fig. 5d		FICZ	Indirubin	KynA	I3P	qRT-PCR (CYP1A1)			n = 4
	p-value	0.0216789	0.0367931	0.060022	0.0278558
	p-value (corrected)	0.0839362	0.0839362	0.0839362	0.0839362
Ext. Data Fig. 5e		FICZ	Indirubin	KynA	I3P	qRT-PCR (CYP1B1)			n = 4
	p-value	0.0227993	0.102696	0.0748512	0.100697
	p-value (corrected)	0.0881253	0.208165	0.208165	0.208165
Ext. Data Fig. 5f		FICZ	Indirubin	KynA	I3P	qRT-PCR (TIPARP)			n = 4
	p-value	0.359487	0.27201	0.116611	0.247245
	p-value (corrected)	0.573459	0.573459	0.391013	0.573459
